# Beak wiping stereotypies are correlated with neophobia and lack of enrichment in captive house sparrows (*Passer domesticus*)

**DOI:** 10.1101/2025.10.10.681718

**Authors:** Danna F. Masri, William J. Frazier, Melanie G. Kimball, Christine R. Lattin

## Abstract

The existence of behavioural syndromes, or suites of correlated behaviours, means that animals may not be able to act optimally in every situation, as they can constrain plasticity. Therefore, understanding links between different behaviours is critical for understanding why animals sometimes fail to respond appropriately to environmental challenges. In this study, we assessed whether beak wiping, a stereotyped anxiety-linked behaviour where birds wipe their beaks on a perch in a “windshield wiper” motion, was correlated with another anxiety-linked behavior, neophobia towards novel objects presented with food, in captive house sparrows (*Passer domesticus*). We predicted that more neophobic sparrows would also exhibit more beak-wiping stereotypies. We analyzed 1 h long control videos (when sparrows were presented with a normal food dish only; n=54) from three previous neophobia studies to assess beak wiping frequency, mean beak wiping bout duration, and total bout duration. Sparrows’ reluctance to feed in the presence of novel objects was significantly correlated with the mean duration of beak wiping bouts during control trials. We also found that simple enrichment (rubber perches, manzanita branch perches, and/or artificial pine branches) decreased both the frequency and duration of beak wiping. These findings suggest that neophobia and stereotypies may arise due to similar neuroendocrine mechanisms as part of a “high anxiety” behavioural syndrome. This work also highlights the importance of providing species-appropriate environmental enrichment to decrease the prevalence of stereotypic behaviours in captive songbirds.
