## Supplementary material for "Beak wiping stereotypies are correlated with neophobia and lack of enrichment in captive house sparrows (*Passer domesticus*)": Research data

Average feeding latency in the presence of novel objects (s)	Sex	Bird ID	Control trial date	Cohort	Beak wiping frequency (count)	Total beak wiping duration (s)	Mean beak wiping duration (s)	Viewer	Date viewed	Manzanita branch	Fake pine branch	Rubber perch	Dark or blurry video
246.5	M	9	8/19/19	A	21	16.6	0.79	WF	9/27/23	N	N	N	0
76.5	M	10	8/21/19	A	28	20.24	0.723	WF	9/28/23	N	N	N	0
965	M	12	8/26/19	A	43	24.88	0.579	WF	10/6/23	N	N	N	1
194	F	13	8/22/19	A	4	2.8	0.7	WF	10/11/23	N	N	N	0
401	M	14	8/26/19	A	30	18.52	0.617	WF	10/13/23	N	N	N	1
265.5	M	16	8/16/19	A	16	9.04	0.565	WF	10/25/23	N	N	N	0
656	F	17	8/16/19	A	36	19.92	0.553	WF	10/27/23	N	N	N	0
1806	M	18	8/21/19	A	28	23.8	0.85	WF	11/8/23	N	N	N	0
134	M	19	8/21/19	A	7	3.8	0.543	WF	11/10/23	N	N	N	0
1047	M	20	8/16/19	A	8	4	0.5	WF	11/13/23	N	N	N	1
52	M	21	8/26/19	A	46	23.92	0.52	WF	11/15/23	N	N	N	1
296.5	M	22	8/16/19	A	20	11.8	0.59	WF	11/17/23	N	N	N	1
189.5	M	25	8/14/19	A	42	27.88	0.66	DM	1/18/24	N	N	N	0
2719.5	M	27	8/20/19	A	28	17.99	0.64	DM	1/19/24	N	N	N	0
4	M	28	8/26/19	A	39	34.79	0.89	DM	1/22/24	N	N	N	0
47	M	29	8/26/19	A	11	6.36	0.58	DM	1/24/24	N	N	N	0
2455	F	30	8/15/19	A	4	2.84	0.71	DM	1/29/24	N	N	N	1
1294	M	31	8/13/19	A	13	9.81	0.76	DM	1/31/24	N	N	N	0
84	F	36	8/26/19	A	22	7	0.32	DM	2/7/24	N	N	N	0
229.5	F	40	8/17/19	A	40	15.39	0.39	DM	2/9/24	N	N	N	0
13	F	41	8/14/19	A	47	23.68	0.5	DM	2/9/24	N	N	N	0
36	F	42	8/26/19	A	57	30.05	0.53	DM	2/15/24	N	N	N	0
3020	M	153	5/8/21	B	26	8.65	0.33	DM	2/15/24	Y	N	Y	0
2415	F	154	5/7/21	B	17	5.37	0.32	DM	2/16/24	Y	N	Y	0
2683	M	155	5/5/21	B	10	5.3	0.53	DM	2/19/24	N	N	Y	0
697.25	M	156	5/5/21	B	19	6.85	0.36	DM	2/21/24	Y	N	Y	0
496.7	M	157	5/3/21	B	1	0.27	0.27	DM	2/21/24	Y	N	Y	1
48.9	M	158	5/5/21	B	34	11.16	0.33	DM	2/28/24	N	N	Y	0
1898.65	M	159	9/6/21	B	12	4.23	0.36	DM	2/28/24	Y	N	Y	0
2747.38	M	160	9/7/21	B	13	5.85	0.45	DM	3/1/24	Y	N	Y	0
884	M	161	9/8/21	B	0	0	0	DM	3/4/24	Y	N	Y	1
2721.45	M	162	9/9/21	B	9	2.8	0.31	DM	3/4/24	Y	N	Y	1
2282.17	F	163	9/7/21	B	32	15.2	0.48	DM	3/18/24	Y	N	Y	0
1708.9	M	166	9/7/21	B	15	6.3	0.42	DM	3/18/24	Y	N	Y	1
2234.67	M	210	6/1/22	C	3	0.78	0.26	DM	3/25/24	N	Y	Y	0
1244	F	216	6/1/22	C	10	2.91	0.29	DM	3/27/24	N	Y	Y	0
2245	M	218	6/1/22	C	17	4.2	0.247	WF	12/5/24	N	Y	Y	0
804.93	F	219	5/30/22	C	16	5.97	0.37	DM	3/22/24	N	Y	Y	0
339.85	M	220	6/1/22	C	42	24.16	0.575	WF	4/4/24	N	Y	Y	0
100	M	221	5/31/22	C	21	5.398	0.257	WF	10/15/24	N	Y	Y	1
1681	M	222	6/1/22	C	5	3.4	0.68	WF	10/22/24	N	Y	Y	0
44	M	223	6/2/22	C	35	8.602	0.246	WF	10/22/24	N	Y	Y	0
194	M	225	5/30/22	C	27	8.403	0.311	WF	10/24/24	N	Y	Y	0
555.16	M	226	5/31/22	C	10	2.6	0.26	DM	9/9/24	N	Y	Y	0
499.35	M	227	6/1/22	C	14	10	0.714	WF	9/17/24	N	Y	Y	0
23.8	M	228	5/30/22	C	17	5.08	0.299	WF	9/19/24	N	Y	Y	0
407.46	F	229	6/1/22	C	17	3.8	0.224	WF	10/29/24	N	Y	Y	0
1418.17	M	230	5/30/22	C	21	6.4	0.305	WF	9/19/24	N	Y	Y	0
107	M	231	5/31/22	C	24	7.465	0.311	WF	9/24/24	N	Y	Y	1
3600	M	232	6/1/22	C	26	8.56	0.329	WF	11/14/24	N	Y	Y	0
745	F	233	6/2/22	C	24	5.27	0.22	WF	9/26/24	N	Y	Y	1
25.33	M	234	6/2/22	C	12	4.96	0.413	WF	10/1/24	N	Y	Y	0
3600	F	235	6/1/22	C	26	14.8	0.569	WF	9/3/24	N	Y	Y	0
27	F	239	6/2/22	C	0	0	0	WF	10/3/24	N	Y	Y	1
